# Novel functional sequences uncovered through a bovine multi-assembly graph

**DOI:** 10.1101/2021.01.08.425845

**Authors:** Danang Crysnanto, Alexander S. Leonard, Zih-Hua Fang, Hubert Pausch

## Abstract

Linear reference genomes are typically assembled from single individuals. They are unable to reflect the genetic diversity of populations and lack millions of bases. To overcome such limitations and make non-reference sequences amenable to genetic investigations, we build a multi-assembly graph from six reference-quality assemblies from taurine cattle and their close relatives. We uncover 70,329,827 bases that are missing in the bovine linear reference genome. The missing sequences encode novel transcripts that are differentially expressed between individual animals. Reads which were previously poorly or unmapped against the bovine reference genome now align accurately to the non-reference sequences. We show that the non-reference sequences contain polymorphic sites that segregate within and between breeds of cattle. Our efforts to uncover novel functional sequences from a multi-assembly graph pave the way towards the transition to a more representative bovine reference genome.
