## Supplementary Data 1 for "Novel functional sequences uncovered through a bovine multi-assembly graph"

### Sheet: Sheet1
Study accession	Sample accession	Sequencing Types	Breeds
PRJEB42335	SAMEA7759028	PacBio HiFi	Original Braunvieh
PRJEB42335	SAMEA7765441	PacBio HiFi	Nelore x Brown Swiss
PRJNA436715	SRR6798331	Transcriptome	Brahman
PRJNA436715	SRR6798332	Transcriptome	Brahman
PRJNA436715	SRR6798334	Transcriptome	Brahman
PRJNA436715	SRR6798335	Transcriptome	Brahman
PRJNA436715	SRR6798336	Transcriptome	Brahman
PRJNA436715	SRR6798337	Transcriptome	Brahman
PRJNA436715	SRR6798338	Transcriptome	Brahman
PRJNA436715	SRR6798339	Transcriptome	Brahman
PRJNA436715	SRR6798340	Transcriptome	Brahman
PRJNA436715	SRR6798341	Transcriptome	Brahman
PRJNA392196	SRR5802935	Transcriptome	Angus
PRJNA392196	SRR5802939	Transcriptome	Angus
PRJNA392196	SRR5802943	Transcriptome	Angus
PRJNA392196	SRR5802944	Transcriptome	Angus
PRJNA392196	SRR5802946	Transcriptome	Angus
PRJNA392196	SRR5802948	Transcriptome	Angus
PRJNA392196	SRR5802950	Transcriptome	Angus
PRJNA392196	SRR5802952	Transcriptome	Angus
PRJNA392196	SRR5802955	Transcriptome	Angus
PRJNA392196	SRR5802957	Transcriptome	Angus
PRJNA357463	SRR5110605	Transcriptome	Holstein
PRJNA357463	SRR5110607	Transcriptome	Holstein
PRJNA357463	SRR5110615	Transcriptome	Holstein
PRJNA357463	SRR5110617	Transcriptome	Holstein
PRJNA357463	SRR5110621	Transcriptome	Holstein
PRJNA357463	SRR5110625	Transcriptome	Holstein
PRJNA357463	SRR5110633	Transcriptome	Holstein
PRJNA357463	SRR5110635	Transcriptome	Holstein
PRJNA357463	SRR5110641	Transcriptome	Holstein
PRJNA357463	SRR5110609	Transcriptome	Jersey
PRJNA357463	SRR5110611	Transcriptome	Jersey
PRJNA357463	SRR5110613	Transcriptome	Jersey
PRJNA357463	SRR5110619	Transcriptome	Jersey
PRJNA357463	SRR5110623	Transcriptome	Jersey
PRJNA357463	SRR5110627	Transcriptome	Jersey
PRJNA357463	SRR5110629	Transcriptome	Jersey
PRJNA357463	SRR5110631	Transcriptome	Jersey
PRJNA357463	SRR5110637	Transcriptome	Jersey
PRJNA357463	SRR5110639	Transcriptome	Jersey
PRJNA294306	SRR2226635	Transcriptome	Hereford
PRJNA257841	SRR1539820	Transcriptome - DE	Holstein - Control
PRJNA257841	SRR1539821	Transcriptome - DE	Holstein - Control
PRJNA257841	SRR1539822	Transcriptome - DE	Holstein - Control
PRJNA257841	SRR1539823	Transcriptome - DE	Holstein - Control
PRJNA257841	SRR1539824	Transcriptome - DE	Holstein - Control
PRJNA257841	SRR1539825	Transcriptome - DE	Holstein - Control
PRJNA257841	SRR1539826	Transcriptome - DE	Holstein - Control
PRJNA257841	SRR1539827	Transcriptome - DE	Holstein - Control
PRJNA257841	SRR1539828	Transcriptome - DE	Holstein - Infected
PRJNA257841	SRR1539829	Transcriptome - DE	Holstein - Infected
PRJNA257841	SRR1539830	Transcriptome - DE	Holstein - Infected
PRJNA257841	SRR1539831	Transcriptome - DE	Holstein - Infected
PRJNA257841	SRR1539832	Transcriptome - DE	Holstein - Infected
PRJNA257841	SRR1539833	Transcriptome - DE	Holstein - Infected
PRJNA257841	SRR1539834	Transcriptome - DE	Holstein - Infected
PRJNA257841	SRR1539835	Transcriptome - DE	Holstein - Infected
PRJEB18113	SAMEA5564715	Whole genome	Simmental
PRJEB18113	SAMEA5564717	Whole genome	Simmental
PRJEB18113	SAMEA5564718	Whole genome	Simmental
PRJEB18113	SAMEA5564719	Whole genome	Simmental
PRJEB18113	SAMEA5564720	Whole genome	Simmental
PRJEB18113	SAMEA5564721	Whole genome	Simmental
PRJEB18113	SAMEA5564722	Whole genome	Simmental
PRJEB18113	SAMEA5564723	Whole genome	Simmental
PRJEB18113	SAMEA5564724	Whole genome	Simmental
PRJEB18113	SAMEA5564725	Whole genome	Simmental
PRJEB18113	SAMEA6528904	Whole genome	Holstein
PRJEB18113	SAMEA6528905	Whole genome	Holstein
PRJEB18113	SAMEA6528906	Whole genome	Holstein
PRJEB18113	SAMEA6528907	Whole genome	Holstein
PRJEB18113	SAMEA6528908	Whole genome	Holstein
PRJEB18113	SAMEA6528909	Whole genome	Holstein
PRJEB18113	SAMEA7015110	Whole genome	Holstein
PRJEB18113	SAMEA7015112	Whole genome	Holstein
PRJEB18113	SAMEA7015113	Whole genome	Holstein
PRJEB18113	SAMEA7015115	Whole genome	Holstein
PRJEB18113	SAMEA5159861	Whole genome	Brown Swiss
PRJEB18113	SAMEA5159863	Whole genome	Brown Swiss
PRJEB18113	SAMEA5159864	Whole genome	Brown Swiss
PRJEB18113	SAMEA5159865	Whole genome	Brown Swiss
PRJEB18113	SAMEA5159866	Whole genome	Brown Swiss
PRJEB18113	SAMEA5159867	Whole genome	Brown Swiss
PRJEB18113	SAMEA5159869	Whole genome	Brown Swiss
PRJEB18113	SAMEA5159872	Whole genome	Brown Swiss
PRJEB18113	SAMEA5159873	Whole genome	Brown Swiss
PRJEB18113	SAMEA5159885	Whole genome	Brown Swiss
PRJEB18113	SAMEA5159843	Whole genome	Original Braunvieh
PRJEB18113	SAMEA5159848	Whole genome	Original Braunvieh
PRJEB18113	SAMEA5159849	Whole genome	Original Braunvieh
PRJEB18113	SAMEA5159850	Whole genome	Original Braunvieh
PRJEB18113	SAMEA5714974	Whole genome	Original Braunvieh
PRJEB18113	SAMEA5714975	Whole genome	Original Braunvieh
PRJNA494431	SAMN10598556	Whole genome	Hereford
PRJNA494431	SAMN10598559	Whole genome	Hereford
PRJNA494431	SAMN10598560	Whole genome	Hereford
PRJNA494431	SAMN10598563	Whole genome	Hereford
PRJNA494431	SAMN10598566	Whole genome	Hereford
PRJNA391427	SRX2953637	Whole genome	Hereford
PRJNA391427	SRX2953747	Whole genome	Hereford
PRJNA391427	SRX2953803	Whole genome	Hereford
PRJNA391427	SRX2953805	Whole genome	Hereford
